# HOX13 factors shape cell developmental transcriptional program through multiple mechanisms that regulate chromatin accessibility

**DOI:** 10.64898/2026.11.03.764042

**Authors:** Remi Robert, Rachel Paul, H. Scott Stadler, Rushikesh Sheth, Rodrigue Peraldi, Federico Gonzalez, Marie Kmita

## Abstract

HOX transcription factors pattern embryonic tissues and organs and have post-developmental roles in adult tissue maintenance and function. They can bind inaccessible chromatin, but their roles in chromatin accessibility remain unclear. Using *in vivo* and *in vitro* approaches, we show that HOX13 factors promote both initial opening and maintenance of accessibility at subsets of target regulatory elements. Mechanistically, the HOX13-dependent chromatin accessibility involves both its homodimerization and the recruitment of the SWI/SNF chromatin remodeling complex. Our findings indicate that SWI/SNF contributes to the extent of opening but is neither sufficient nor the sole determinant of HOXA13 pioneering activity. In iPSCs, HOXA13 induction rapidly reduces pluripotency gene expression while activating an early osteochondrogenic transcriptional program, which, at least in part, corresponds to direct gene regulation by HOXA13. Together, these findings identify multiple, context-dependent contributions to HOX13-mediated chromatin regulation, resulting in early lineage-associated responses.
