## Supplemental Table 3 for "HOX13 factors shape cell developmental transcriptional program through multiple mechanisms that regulate chromatin accessibility"

### Sheet: RIME
Identified Proteins	Protein_symbol	ac-IgG	ac-IgG	ac-IgG	ac-HOXA13	ac-HOXA13	ac-HOXA13	ac-HOXA13	ac-HOXA13	ac-HOXA13
Homeobox protein Hox-A13 OS=Mus musculus GN=Hoxa13 PE=1 SV=1	HOXA13	0	0	0	10	9	6	6	9	13
Heat shock cognate 71 kDa protein OS=Mus musculus GN=Hspa8 PE=1 SV=1	HSC70 (HSPA8)	0	0	0	11	12	9	8	10	13
Chromodomain-helicase-DNA-binding protein 4 OS=Mus musculus GN=Chd4 PE=1 SV=1	CHD4	0	0	0	7	3	4	6	4	11
Homeobox protein Hox-D13 OS=Mus musculus GN=Hoxd13 PE=2 SV=2	HOXD13	0	0	0	9	9	6	6	8	9
AT-rich interactive domain-containing protein 1A OS=Mus musculus GN=Arid1a PE=1 SV=1	ARID1A (BAF250A)	0	0	0	4	8	3	3	3	8
Heterogeneous nuclear ribonucleoprotein M OS=Mus musculus GN=Hnrnpm PE=1 SV=3	hnRNP M	0	0	0	3	2	6	8	2	8
Transcription intermediary factor 1-beta OS=Mus musculus GN=Trim28 PE=1 SV=3	TRIM28 (KAP1, TIF1β)	0	0	0	4	4	2	2	3	8
Transcription factor COE3 OS=Mus musculus GN=Ebf3 PE=2 SV=1	EBF3	0	0	0	6	6	1	3	7	7
Transcription activator BRG1 OS=Mus musculus GN=Smarca4 PE=1 SV=1	SMARCA4 (BRG1)	0	0	0	5	3	3	4	3	7
SWI/SNF complex subunit SMARCC1 OS=Mus musculus GN=Smarcc1 PE=1 SV=2	SMARCC1 (BAF155)	0	0	0	1	2	5	4	1	6
Heterogeneous nuclear ribonucleoprotein H OS=Mus musculus GN=Hnrnph1 PE=1 SV=3	hnRNP H1	0	0	0	5	7	5	7	3	5
Glyceraldehyde-3-phosphate dehydrogenase OS=Mus musculus GN=Gapdh PE=1 SV=2	GAPDH	0	0	0	4	5	4	5	4	5
C-terminal-binding protein 2 OS=Mus musculus GN=Ctbp2 PE=1 SV=2	CTBP2	0	0	0	5	4	4	4	3	5
MDS1 and EVI1 complex locus protein EVI1 OS=Mus musculus GN=Mecom PE=1 SV=1	MECOM (EVI1)	0	0	0	7	6	2	3	4	5
Probable ATP-dependent RNA helicase DDX5 OS=Mus musculus GN=Ddx5 PE=1 SV=2	DDX5 (p68)	0	0	0	3	3	2	3	5	5
Histone deacetylase 2 OS=Mus musculus GN=Hdac2 PE=1 SV=1	HDAC2	0	0	0	3	3	3	2	3	5
SWI/SNF-related matrix-associated actin-dependent regulator of chromatin subfamily E member 1 OS=Mus musculus GN=Smarce1 PE=1 SV=1	SMARCE1 (BAF57)	0	0	0	3	2	4	2	3	5
Metastasis-associated protein MTA2 OS=Mus musculus GN=Mta2 PE=1 SV=1	MTA2	0	0	0	1	1	2	0	0	5
DNA topoisomerase 1 OS=Mus musculus GN=Top1 PE=1 SV=2	TOP1	0	0	1	2	3	0	0	3	4
Transcription factor 4 OS=Mus musculus GN=Tcf4 PE=1 SV=1	TCF4 (E2-2, ITF2)	0	0	0	6	5	1	1	4	4
Chromobox protein homolog 3 OS=Mus musculus GN=Cbx3 PE=1 SV=2	CBX3 (HP1γ)	0	0	0	1	2	2	1	2	4
Paired mesoderm homeobox protein 1 OS=Mus musculus GN=Prrx1 PE=1 SV=1	PRRX1	0	0	0	3	3	1	1	2	4
Transcription factor 7-like 1 OS=Mus musculus GN=Tcf7l1 PE=1 SV=2	TCF7L1 (TCF3)	0	0	0	1	2	1	1	3	4
Transcriptional repressor p66-beta OS=Mus musculus GN=Gatad2b PE=1 SV=1	GATAD2B (p66β)	0	0	0	2	3	0	3	1	4
Histone-binding protein RBBP4 OS=Mus musculus GN=Rbbp4 PE=1 SV=5	RBBP4	0	0	0	5	4	3	2	5	3
Homeobox protein Hox-D12 OS=Mus musculus GN=Hoxd12 PE=2 SV=2	HOXD12	0	0	0	4	6	1	2	4	3
High mobility group protein B1 OS=Mus musculus GN=Hmgb1 PE=1 SV=2	HMGB1	0	0	0	3	3	1	1	3	3
Dachshund homolog 1 OS=Mus musculus GN=Dach1 PE=1 SV=1	DACH1	0	0	0	3	1	1	1	1	3
Transducin-like enhancer protein 3 OS=Mus musculus GN=Tle3 PE=1 SV=3	TLE3	0	0	0	2	4	1	1	4	3
Heterogeneous nuclear ribonucleoprotein A1 OS=Mus musculus GN=Hnrnpa1 PE=1 SV=2	hnRNP A1	0	0	0	1	1	3	4	3	3
Protein RCC2 OS=Mus musculus GN=Rcc2 PE=1 SV=1	RCC2	0	0	0	2	1	0	0	2	3
Far upstream element-binding protein 1 OS=Mus musculus GN=Fubp1 PE=1 SV=1	FUBP1	0	0	0	2	1	1	3	1	3
T-box transcription factor TBX5 OS=Mus musculus GN=Tbx5 PE=2 SV=2	TBX5	0	0	0	1	2	0	0	1	3
Lamin-B1 OS=Mus musculus GN=Lmnb1 PE=1 SV=3	Lamine B1 (LMNB1)	0	0	0	2	0	0	3	0	3
Heterogeneous nuclear ribonucleoprotein A/B OS=Mus musculus GN=Hnrnpab PE=1 SV=1	hnRNP A/B	0	0	0	0	0	0	0	1	3
ATP synthase subunit alpha, mitochondrial OS=Mus musculus GN=Atp5a1 PE=1 SV=1	ATP5F1A	0	0	0	0	0	1	1	0	3
C-terminal-binding protein 1 OS=Mus musculus GN=Ctbp1 PE=1 SV=2	CTBP1	0	0	0	2	3	3	3	3	2
Heterogeneous nuclear ribonucleoprotein F OS=Mus musculus GN=Hnrnpf PE=1 SV=3	hnRNP F	0	0	0	2	3	1	1	2	2
LIM domain-binding protein 1 OS=Mus musculus GN=Ldb1 PE=1 SV=2	LDB1	0	0	0	2	2	1	1	3	2
Small ubiquitin-related modifier 2 OS=Mus musculus GN=Sumo2 PE=1 SV=1	SUMO2	0	0	0	2	1	1	1	2	2
Transcription factor AP-2-alpha OS=Mus musculus GN=Tfap2a PE=1 SV=2	AP2A	0	0	0	1	2	1	1	1	2
Activity-dependent neuroprotector homeobox protein OS=Mus musculus GN=Adnp PE=1 SV=1	ADNP	0	0	0	3	1	1	0	1	2
Inter-alpha-trypsin inhibitor heavy chain H1 OS=Mus musculus GN=Itih1 PE=1 SV=2	ITIH1	0	0	0	2	1	2	2	1	2
Non-POU domain-containing octamer-binding protein OS=Mus musculus GN=Nono PE=1 SV=3	NONO	0	0	0	1	3	0	3	1	2
Core histone macro-H2A.1 OS=Mus musculus GN=H2afy PE=1 SV=3	H2AY	0	0	0	0	1	1	1	0	2
Heterogeneous nuclear ribonucleoprotein D0 OS=Mus musculus GN=Hnrnpd PE=1 SV=2	HNRPD	0	0	0	0	1	1	1	1	2
SWI/SNF-related matrix-associated actin-dependent regulator of chromatin subfamily D member 2 OS=Mus musculus GN=Smarcd2 PE=2 SV=2	SMARCD2 (BAF60b)	0	0	0	1	2	1	1	1	2
Small ubiquitin-related modifier 1 OS=Mus musculus GN=Sumo1 PE=1 SV=1	SUMO1	0	0	0	2	1	0	0	1	2
Metastasis-associated protein MTA1 OS=Mus musculus GN=Mta1 PE=1 SV=1	MTA1	0	0	0	2	1	1	0	0	2
Zinc finger transcription factor Trps1 OS=Mus musculus GN=Trps1 PE=1 SV=1	TRPS1	0	0	0	2	1	0	0	0	2
PR domain zinc finger protein 16 OS=Mus musculus GN=Prdm16 PE=1 SV=1	PRDM16	0	0	0	1	0	0	0	0	2
Methyl-CpG-binding domain protein 3 OS=Mus musculus GN=Mbd3 PE=1 SV=1	MBD3	0	0	0	0	1	0	1	0	2
Protein Wiz OS=Mus musculus GN=Wiz PE=1 SV=2	WIZ	0	0	0	0	0	0	0	1	2
DNA (cytosine-5)-methyltransferase 1 OS=Mus musculus GN=Dnmt1 PE=1 SV=5	DNMT1	0	0	0	0	0	1	0	0	2
Transcriptional repressor p66 alpha OS=Mus musculus GN=Gatad2a PE=1 SV=2	GATAD2A	0	0	0	1	0	0	0	0	2
Heat shock protein HSP 90-beta OS=Mus musculus GN=Hsp90ab1 PE=1 SV=3	HSP90β (HSP90AB1)	0	0	0	0	0	0	0	0	2
60S ribosomal protein L3 OS=Mus musculus GN=Rpl3 PE=1 SV=3	RPL3	0	0	0	0	0	0	0	0	2
Alpha-2-macroglobulin-P OS=Mus musculus GN=A2mp PE=2 SV=2	PZP	0	0	0	1	3	2	2	1	1
Antithrombin-III OS=Mus musculus GN=Serpinc1 PE=1 SV=1	SERPINC1	0	0	0	0	2	1	2	1	1
Serine/arginine-rich splicing factor 3 OS=Mus musculus GN=Srsf3 PE=1 SV=1	SRSF3	0	0	0	1	1	2	3	1	1
Epiplakin OS=Mus musculus GN=Eppk1 PE=1 SV=2	Épiplakine (EPPK1)	0	0	0	0	1	2	2	2	1
Keratin, type I cytoskeletal 16 OS=Mus musculus GN=Krt16 PE=1 SV=3	Kératine 16 (KRT16)	0	0	0	1	1	1	0	2	1
Inter-alpha-trypsin inhibitor heavy chain H3 OS=Mus musculus GN=Itih3 PE=1 SV=3	ITIH3	0	0	0	0	1	2	1	1	1
60S ribosomal protein L36a OS=Mus musculus GN=Rpl36a PE=1 SV=2	RPL36A	0	0	0	3	1	0	0	0	1
High mobility group protein B2 OS=Mus musculus GN=Hmgb2 PE=1 SV=3	HMGB2	0	0	0	2	1	1	1	0	1
Serine/arginine-rich splicing factor 7 OS=Mus musculus GN=Srsf7 PE=1 SV=1	SRSF7	0	0	0	1	0	1	2	0	1
Transcription factor 12 OS=Mus musculus GN=Tcf12 PE=1 SV=2	TCF12 (HTF4)	0	0	0	0	2	0	0	1	1
TFIIH basal transcription factor complex helicase XPB subunit OS=Mus musculus GN=Ercc3 PE=2 SV=1	ERCC3 (XPB)	0	0	0	1	2	0	0	0	1
40S ribosomal protein S6 OS=Mus musculus GN=Rps6 PE=1 SV=1	RPS6	0	0	0	2	0	0	0	0	1
ATP-dependent RNA helicase A OS=Mus musculus GN=Dhx9 PE=1 SV=2	DHX9	0	0	0	0	1	2	2	0	0
60 kDa heat shock protein, mitochondrial OS=Mus musculus GN=Hspd1 PE=1 SV=1	HSP60 (HSPD1)	0	0	0	0	0	2	2	0	0
Spliceosome RNA helicase Ddx39b OS=Mus musculus GN=Ddx39b PE=1 SV=1	DDX39B (UAP56)	0	0	0	0	0	1	2	0	0
Acidic leucine-rich nuclear phosphoprotein 32 family member A OS=Mus musculus GN=Anp32a PE=1 SV=1	ANP32A	0	0	0	0	2	0	0	1	0
COUP transcription factor 2 OS=Mus musculus GN=Nr2f2 PE=1 SV=2	COUP-TFII (NR2F2)	0	0	0	0	2	0	0	1	0
Transitional endoplasmic reticulum ATPase OS=Mus musculus GN=Vcp PE=1 SV=4	VCP (p97)	0	0	0	0	0	0	2	0	0
