## Supplemental Table 4 for "HOX13 factors shape cell developmental transcriptional program through multiple mechanisms that regulate chromatin accessibility"

### Sheet: antibody
target	dilution or quantity	application	compagny	reference	other
BRG1	1/500	cyosection IF	Abcam	ab110641
HOXA13	1/200	whole mount IF	/	/	Stadler lab (rabbit serum antibodies)
HOXD13	1/200	whole mount IF	/	/	Stadler lab (rabbit serum antibodies)
HOXA13	1/1000	adherent cells IF	/	/	Stadler lab (rabbit serum antibodies)
NANOG	1/500	adherent cells IF	Cell signaling Technology	4903T
OCT4	1/500	adherent cells IF	Cell signaling Technology	75463T
SOX9	1/8000	adherent cells IF	Abcam	ab185966
SPARC	1/100	adherent cells IF	Rndsystems	AF941
nCadherin	1/1000	adherent cells IF	Cell signaling Technology	13116T
BRG1	1/500	adherent cells IF	Abcam	ab110641
BRM	1/3000	adherent cells IF	Cell signaling Technology	11966
HOXA13	5 µg	ChIP			Stadler lab (rabbit serum antibodies)
H3K4me1	3 µg	ChIP	Abcam	ab8895
P300	4 µg	ChIP	Abcam	ab14984
H3K4me1	4 µg	ChIP	Abcam	ab4729
BRG1	3 µg	ChIP	Abcam	ab110641

### Sheet: primers
target	Forward / Reverse	sequence
GAPDH	Forward	tgcaccaccaactgcttagc
GAPDH	Reverse	ggcatggactgtggtcatgag
BMP7	Forward	tttcctcaccgacgccgacat
BMP7	Reverse	ggaactctcgatggtggtagcgt
CXCL14	Forward	aggaagccaaagtacccgca
CXCL14	Reverse	cctcgtagaccctgcgctt
HES1	Forward	acgacaccggataaaccaaaga
HES1	Reverse	atgccgcgagctatctttct
SALL1	Forward	gcgaagcctcaacatttcca
SALL1	Reverse	tttctgtgtctccatctcgc
SPARC	Forward	catgtgcgtgtgccaggac
SPARC	Reverse	gtggcaaagaagtggcaggaa

### Sheet: molecules
molecules	compagny	reference	concentration
Y-27632	Stem Cell Technologies	72304	10 µM
CloneR™2	StemCell Technology	100-0691	1X
puromycin	Gibco	A1113803	0.15-0.3 µg/mL
AU-15330	Cedarlane	43318-1	5 µM
doxycycline	Fisher Scientific	BP26535	2 µg/mL
